# Spatial analysis reveals the evolving organization of low-grade and high-grade IDH-mutant glioma

**DOI:** 10.64898/2026.03.12.709536

**Authors:** Rouven Hoefflin, Alissa C. Greenwald, Noam Galili Darnell, Christopher W. Mount, Yali Tiomkin, Dor Simkin, Angelica B. Patterson, L. Nicolas Gonzalez Castro, Inna Goliand, Ofra Golani, Kevin Joseph, Jürgen Beck, Vidhya M. Ravi, Merav Kedmi, Hadas Keren-Shaul, Yoseph Addadi, Marian C. Neidert, Mario L. Suvà, Itay Tirosh

**Author notes:** Corresponding authors (I.T.), (M.L.S.). These authors contributed equally (Rouven Hoefflin, Alissa C. Greenwald, Noam Galili Darnell, Christopher W. Mount).

## Abstract

Adult diffuse gliomas are comprised of malignant cell states interwoven with the non-malignant brain microenvironment. Here we combine spatial transcriptomics and spatial proteomics of IDH–mutant gliomas to define organizational principles across histological grades. In low-grade tumors, spatial organization arises from underlying nonmalignant brain structures. For example, we classify low-grade tumor regions as embedded into white matter and identify a sharp white–grey matter junction that restricts cortical invasion and is associated with marked changes in tumor composition and cellular phenotypes. This junction is preferentially traversed by oligodendrocyte progenitor (OPC)-like malignant cells, which may drive tumor expansion. In contrast, intermediate-grade tumors are largely disorganized, with few recurring pairwise interactions between cancer cell states and TME cell types. In high-grade tumors, hypoxia/necrosis-associated global structure begins to emerge, reminiscent of IDH-wildtype glioblastoma. Together, these findings reveal two independent axes of glioma spatial organization—from brain anatomy-driven organization in low-grade tumors to hypoxia-associated structure in high-grade tumors—and establishes a framework that links tumor grade to recurrent spatial associations between cell states and cell types.
