## Supplemental Table 1 for "Spatial analysis reveals the evolving organization of low-grade and high-grade IDH-mutant glioma"

### Sheet: This_cohort
SampleID	PatientID	GliomaType	GradeTumor	GradeSection	Location	Sex	Age	Visium	CODEX	IDH_status
IDHA01	P1	IDH_A	4	3	right parietal	F	54	1	1	IDH-mut
IDHA02	P2	IDH_A	4	3	bifrontal	F	51	1	1	IDH-mut
IDHA03	P3	IDH_A	2	2	right frontotemporal	M	26	1	1	IDH-mut
IDHA04	P4	IDH_A	2	2	left insular	F	30	1	1	IDH-mut
IDHA05	P4	IDH_A	2	2	left insular	F	30	1	1	IDH-mut
IDHA06	P5	IDH_A	2	2	right insular	M	54	1	1	IDH-mut
IDHA07	P6	IDH_A	3	3	left frontal	M	23	1	1	IDH-mut
IDHA08	P7	IDH_A	4	4	left parietal	F	30	1	1	IDH-mut
IDHA09	P7	IDH_A	4	4	left parietal	F	30	1	1	IDH-mut
IDHA10	P8	IDH_A	3	3	left frontal	M	27	1	1	IDH-mut
IDHA11	P8	IDH_A	3	3	left frontal	M	27	1	1	IDH-mut
IDHA12	P9	IDH_A	3	4	left temporal	M	24	1	1	IDH-mut
IDHA13	P9	IDH_A	3	3	left temporal	M	24	1	1	IDH-mut
IDHA14	P10	IDH_A	3	3	left frontal	F	36	1	1	IDH-mut
IDHA15	P11	IDH_A	3	3	frontal	M	29	1	0	IDH-mut
IDHA16	P12	IDH_A	4	4	left occipital	F	57	1	0	IDH-mut
IDHA17	P13	IDH_A	2	2	frontal insular	M	68	1	0	IDH-mut
IDHA18	P14	IDH_A	3	3	left temporal	F	47	0	1	IDH-mut
IDHA19	P14	IDH_A	3	3	left temporal	F	47	0	1	IDH-mut
IDHA20	P15	IDH_A	2	3	right frontol semiovale	F	20	0	1	IDH-mut
IDHA21	P16	IDH_A	3	2	left temporal	F	35	0	1	IDH-mut
IDHA23	P17	IDH_A	4	3	right frontal	M	31	0	1	IDH-mut
IDHA24	P18	IDH_A	2	3	left frontal	F	50	0	1	IDH-mut
IDHO01	P19	IDH_O	3	2	left frontal	M	32	1	1	IDH-mut
IDHO02	P20	IDH_O	2	2	right parietal	F	36	1	1	IDH-mut
IDHO03	P21	IDH_O	3	2	left insular	F	62	1	1	IDH-mut
IDHO04	P22	IDH_O	2	2	right operculum frontal	M	48	1	1	IDH-mut
IDHO05	P23	IDH_O	3	2	left frontal	M	33	1	1	IDH-mut
IDHO06	P24	IDH_O	3	3	left frontal	F	40	1	1	IDH-mut
IDHO07	P25	IDH_O	2	2	right temporal	F	36	0	1	IDH-mut
IDHO08	P26	IDH_O	2	2	right operculum frontal	M	48	1	1	IDH-mut
IDHO09	P27	IDH_O	3	2	left parietal	M	38	0	1	IDH-mut
IDHO10	P28	IDH_O	3	3	left insular	F	62	0	1	IDH-mut
GBM27	P29	GBM	4	4	right frontotemporal and insular	M	73	0	1	IDH-wt
GBM28	P30	GBM	4	4	left parietal temporal insular	F	66	0	1	IDH-wt
GBM29	P31	GBM	4	4	left temporal	M	63	0	1	IDH-wt
GBM30	P31	GBM	4	4	left temporal	M	63	0	1	IDH-wt
GBM31	P31	GBM	4	4	left temporal	M	63	0	1	IDH-wt
GBM32	P32	GBM	4	4	right temporal	F	67	0	1	IDH-wt
GBM21	P33	GBM	4	4	right temporal	M	79	1	1	IDH-wt

### Sheet: Previous_cohort
SampleID	PatientID	Region	Tumor	Histology	Grade	MGMTStatus	Location	Sex	Age	Visium	CODEX
GBM01	P34	bulk	IDH-wt	GBM	4	methylated	left frontal	F	43	1	0
GBM02	P35	core	IDH-wt	GBM	NA	NA	frontal	f	55	1	0
GBM03	P36	tumor	IDH-wt	GBM	NA	NA	frontal	m	44	1	0
GBM04	P37	tumor	IDH-wt	GBM	NA	NA	temporal	m	61	1	0
GBM05	P38	core	IDH-wt	GBM	NA	NA	temporal	f	81	1	0
GBM06	P39	tumor	IDH-wt	GBM	NA	NA	temporal	f	75	1	0
GBM07	P40	tumor	IDH-wt	GBM	NA	NA	temporal	m	81	1	0
GBM08	P41	tumor	IDH-wt	GBM	NA	NA	temporal	f	76	1	0
GBM09	P42	tumor	IDH-wt	GBM	NA	NA	occipital	m	51	1	0
GBM10	P43	tumor	IDH-wt	GBM	NA	NA	frontal	f	80	1	0
GBM11	P44	tumor	IDH-wt	GBM	NA	NA	temporal	m	34	1	0
GBM12	P45	tumor	IDH-wt	GBM	NA	NA	temporal	m	81	1	0
GBM13	P46	core	IDH-wt	GBM	NA	NA	temporal	m	57	1	0
GBM14	P47	tumor	IDH-wt	GBM	NA	NA	frontal	f	73	1	0
GBM15	P48	inf	IDH-wt	GBM	4	unmethylated	left occipital	F	50	1	1
GBM16	P48	nec	IDH-wt	GBM	4	unmethylated	left occipital	F	50	1	1
GBM17	P49	inf	IDH-wt	GBM	4	methylated	left temporal	F	67	1	1
GBM18	P49	T1	IDH-wt	GBM	4	methylated	left temporal	F	67	1	1
GBM19	P33	bulk	IDH-wt	GBM	4	partially methylated	right temporal	M	79	1	1
GBM20	P33	bulk	IDH-wt	GBM	4	partially methylated	right temporal	M	79	1	0
GBM21	P33	bulk	IDH-wt	GBM	4	partially methylated	right temporal	M	79	1	0
GBM22	P33	inf	IDH-wt	GBM	4	partially methylated	right temporal	M	79	1	0
GBM23	P33	T1	IDH-wt	GBM	4	partially methylated	right temporal	M	79	1	0
GBM24	P50	bulk	IDH-wt	GBM	4	methylated	left temporal	M	62	1	0
GBM25	P50	inf	IDH-wt	GBM	4	methylated	left temporal	M	62	1	0
GBM26	P50	T1	IDH-wt	GBM	4	methylated	left temporal	M	62	1	1
