## Supplemental Table 2 for "Spatial analysis reveals the evolving organization of low-grade and high-grade IDH-mutant glioma"

	Oligo	Neuron	OPC1	MES	ProlifMetab	OXPHOS	MESAst	MESVasc	Synaptic	MESInf	NPC	OPC2	VascAng	VascBBB	Mac	MacScav	InfMg	AC1	AC2	MESHypLipid	MESHypStress	Undiff1	Undiff2
1	PLP1	SNAP25	OLIG2	CHI3L1	GGCX	ATP5MF	GPC1	CCNL2	AP1S1	CHPF	HMGB2	BCHE	COL1A2	A2M	APOC1	FCGR3A	C1QB	AQP1	GJA1	NDRG1	VEGFA	ZBTB20	AL078639.1
2	TF	VSNL1	DLL3	CCL2	IQCK	ROMO1	METTL7B	ANKRD10	DPP6	CNR1	PTTG1	CHST7	VWF	CLDN5	C1QB	C1QC	LAPTM5	ATP1A2	AGT	BNIP3	SLC2A3	ANKRD12	NAP1L1
3	CLDND1	SYT1	SOX8	C1R	LRRC75A	C12orf57	LPL	WSB1	ENC1	EIF2S2	CKS2	CLDN10	BGN	EPAS1	TYROBP	FCER1G	TYROBP	NDRG2	ATP1B2	VEGFA	ANGPTL4	CCDC88A	YBX1
4	CNP	SLC17A7	HES6	EFEMP1	ARGLU1	COX6B1	PDPN	APC2	HOPX	FOXG1	UBE2C	CSPG5	COL18A1	FN1	CD74	LAPTM5	SPP1	CST3	AQP4	SLC2A1	PGK1	DST	CCNI
5	CLDN11	NRGN	OLIG1	MGST1	C1orf56	COX7A2	RCAN1	ARGLU1	HPCAL1	NFKBIA	JPT1	GRIK3	COL3A1	ITM2A	C3	CD14	A2M	EDNRB	LRIG1	ERO1A	DDIT4	EIF5B	HMGB1
6	SELENOP	CHN1	SMOC1	TNC	CTNNB1	NDUFA1	CXCL14	GOLGA8B	LAMP5	ORMDL1	MCM7	KLHDC8A	COL4A1	SLC2A1	HLA-DRA	ITGB2	C1QA	MLC1	ATP1A2	NRN1	ENO2	MALAT1	MT-ATP8
7	MAG	ENC1	POLR2F	CHI3L2	HNRNPH1	SEC61G	F3	NASP	MGP	STK25	MDK	NKAIN4	CTGF	IFI27	SPP1	TREM2	CD74	CLU	ITM2C	ANGPTL4	ERO1A	TTC3	MTRNR2L8
8	PPP1R14A	OLFM1	AC009041.2	NAMPT	TRA2A	MIF	KCNF1	NRBP2	NECAB2	TPD52L2	NUDT1	NLGN3	COL4A2	HLA-E	C1QA	AIF1	HLA-DRA	GJA1	EDNRB	HILPDA	MT2A	BPTF	NFIA
9	TMEM144	NAPB	SOX4	C1S	ACOT13	NDUFA13	KLHDC8A	OBSL1	NPTXR	NAMPT	ODC1	OLIG1	ENG	IGFBP7	C1QC	VSIG4	C3	HEPACAM	NTRK2	IGFBP5	VGF	PRRC2C	TTC3
10	ENPP2	NEFL	ETV1	CD44	EIF2S3	TMEM258	LMO2	PNISR	PCDH8	FJX1	RPA3	TRIL	HSPG2	DCN	CD14	CSF1R	CTSB	SLC1A2	SLC1A3	AKAP12	BNIP3	ATRX	ZCRB1
11	ERMN	STMN2	PTPRZ1	LTF	GOLIM4	ATP5PF	MOXD1	AC009041.2	PTK2B	CITED1	UBE2T	COL9A3	FN1	IFITM3	FCER1G	CTSS	C1QC	AGT	AQP1	BNIP3L	CRYAB	NEAT1	CCDC88A
12	APLP1	CCK	TNR	SERPING1	SYNC	COPS9	POSTN	COL9A1	SERPINE2	TGFB2	ATP5MC1	CHRNA1	DCN	HLA-B	AIF1	MS4A6A	CSF1R	ALDOC	MLC1	MT1X	DNAJB1	NFIA	EIF5B
13	MOG	STXBP1	PHLDA1	SOD2	AC018557.1	H2AFZ	TNFRSF12A	DNM3	CDH13	DLG5	BIRC5	POSTN	RGS5	VWF	CSF1R	SRGN	AIF1	ADCYAP1R1	PLPP3	SLC2A3	GAP43	NFIX	NFIB
14	CARNS1	SYN2	TCF12	TAGLN	ATP1B1	NDUFB1	B4GALT5	GGCX	CHST1	FAM20C	CCNB2	SOX8	ITM2A	CTGF	CYBA	ALOX5AP	CD68	GPRC5B	ALDOC	ADM	IGFBP2	TCF4	NPM1
15	EDIL3	UCHL1	BCAN	ACTN1	GATC	POLR2F	CHI3L1	GIGYF1	CPLX2	NEK6	CD82	OLIG2	CLDN5	MT1E	HLA-DRB1	CD68	HLA-DPA1	LINC00844	EZR	ENO2	JUN	HBA2	TBCA
16	HSPA2	DNM1	CD24	MAN1C1	MAP3K12	ATP5MD	CHPF	GOLGA8A	CRIP2	SCG2	CDK6	CDH6	ESAM	SLC7A5	LAPTM5	RNASET2	CCL3	MYBPC1	KCNN3	FAM162A	SERPINE1	HBB	ZBTB20
17	ANLN	SYN1	PDGFRA	NNMT	PHKG1	ATP5MG	FJX1	GRIA2	CRYM	SMIM29	CENPF	CPNE4	IGFBP4	APOLD1	A2M	SLC2A5	CCL4	NKAIN4	CLU	IGFBP3	ADM	MT-ATP8	EIF3E
18	MOBP	YWHAH	GADD45G	RCAN1	CDC42SE1	ATP5MPL	GRIA1	IP6K2	ELK1	PDCD6IP	CENPX	FREM2	NDUFA4L2	GNG11	CTSB	TYROBP	CD14	PLP1	ID4	PLOD2	CHPF	NFIB	EIF4B
19	APOD	BASP1	MAP2	CP	EIF5A	CD63	IGFBP2	KAT2A	FAM84A	MIEN1	CSKMT	TRAF4	MGP	RGS5	CTSS	C1QA	CX3CR1	PMP2	MGST1	DDIT4	ENO1	ZC3H13	ENAH
20	CNTN2	ATP1B1	CSPG5	PRSS23	LIG3	COX8A	ITGA7	LRRC75A	FKBP1A	LMO2	DENND2A	TMEM178A	MYL9	RNASE1	FCGBP	C1QB	FCER1G	S100B	SLC1A4	HK2	FAM162A	AKAP9	ETV1
21	ABCA2	RTN1	FXYD6	SCG2	MT-ND6	GABARAPL2	LZTS1	LUC7L	GNG2	SAR1A	DTYMK	ANOS1	COL1A1	SRGN	FTL	CD163	S100A11	TTYH1	TIMP3	NUPR1	FOS	HBA1	HIPK2
22	RNASE1	TUBB2A	NKAIN4	SPOCD1	SLC16A1	LGALS1	MATN2	MAP4K5	IGFBP5	URM1	DUT	COL28A1	PECAM1	HBA2	HBA1	SLCO2B1	APOC1	APOE	CPE	PGK1	GAPDH	MAN1A2	MALAT1
23	MAL	SNCA	SIRT2	ACTA2	CCDC152	NAA38	MRC2	MICALL2	ITPKA	SSR3	FABP3	KCNJ16	APOLD1	ADIRF	HLA-DPA1	CD53	CCL3L1	AQP4	GLUD1	BHLHE40	HSPA1A	MAP4K4	MT-ND4L
24	CNDP1	YWHAG	THY1	FAM20C	CTBP1	NDUFA3	PLA2G5	MIR9-3HG	JUN	COA3	GAS1	ELN	GNG11	COL1A2	HLA-DPB1	FCGR2A	HLA-E	BCAN	PON2	CA12	IGFBP5	NFIC	PABPC1
25	SLAIN1	GNG3	BCAS1	GALNT15	KIF21A	NDUFB11	PROS1	NKTR	MEG3	FUBP3	H2AFZ	BID	PDGFRB	HBB	MT-CO3	HLA-DRB1	KCTD12	DCLK2	ETNPPL	CAV1	LDHA	VCAN	SEC62
26	MBP	NCDN	CCND2	PDPN	NME7	NDUFB2	SPOCD1	NUMA1	NCDN	POMGNT1	HES6	ELOVL2	SERPINH1	MYH9	MT-ND2	HLA-DRB5	OLR1	EFEMP1	ID3	LOX	MT1X	AL078639.1	SET
27	UGT8	NSF	EGFR	PLA2G2A	STARD7	NDUFB4	SRPX	OGT	NECAB1	SH3PXD2B	HIST1H4C	SLC6A11	TAGLN	TAGLN	MT-ND5	FCGBP	SAT1	FADS2	MT1X	PLIN2	S100A10	ARHGAP5	ZEB1
28	ELOVL1	TAGLN3	GPR17	SOCS3	SUMF2	PHPT1	SULF2	PKD1	NEDD4L	KAT2A	LSM4	CPNE2	EGFL7	MYL9	MTRNR2L12	HLA-DPB1	SRGN	METTL7A	SLC4A4	GBE1	SLC16A1	C5orf63	CSDE1
29	MYRF	SERPINI1	NCAN	ZFP36	AMFR	RPS27L	TMEM132A	RBM39	NPTX2	NAXD	MAD2L2	CDH5	ANGPT2	TMSB10	NUPR1	HLA-DMB	TMSB4X	NCAN	SPARCL1	GPNMB	SLC6A8	KTN1	EEF1B2
30	PIP4K2A	SYP	RPLP0	CYR61	ARPC4	S100A13	TNC	RSRP1	PLPPR2	PYURF	NDUFA7	HSPB6	CD93	HERPUD1	S100A11	HLA-DQB1	TREM2	CPE	GPRC5B	SERPINE1	SPP1	MTRNR2L8	EIF3H
31	PTGDS	THY1	SHD	F13A1	BEST1	SNRPD2	TTYH3	SEMA5B	PLPPR4	ANXA2	NHP2	ADAMTS9	EPAS1	SLC38A5	C1QL1	HLA-DQA1	CCL4L2	GFAP	SLC1A2	SLC39A14	VIM	PLCG2	FAM107A
32	TUBB4A	SNCB	ANGPTL2	FOS	CNTD1	UBL5	PLA2G2A	SRRM2	SHISA4	SPTSSA	NOS2	IL17D	MYH9	VIM	C9orf16	HLA-DMA	CH25H	ID3	WLS	ARL4C	VMP1	PPIG	PLCG2
33	KLK6	PRKAR1B	C6orf48	GAP43	DALRD3	UQCR10	SLC4A4	SRSF11	SOWAHA	NUDC	NUSAP1	EXTL3	NID1	ABCG2	CD44	HLA-DPA1	CYBA	ITM2C	ADCYAP1R1	ZNF395	CA9	RSF1	PPDPF
34	PMP22	KLC1	CADM2	ID1	EIF4E	UQCRQ	FAM20C	SRSF6	TESPA1	ATP6V0D1	PBK	BAALC-AS1	ACTA2	DUSP1	CHI3L1	RGS1	EGR3	MT3	NKAIN4	ARRDC3	CAPN5	SOX4	RAB13
35	SEPT4	PHYHIP	GRIA2	IFITM3	F3	CHI3L1	SERPINE1	SULF2	WASF1	ARF3	PCLAF	PCBP4	FSTL1	MT1M	CST3	CTSC	HLA-DRB1	NTRK2	CD44	CA9	CD44	APC	RPL10A
36	GSN	CREG2	H2AFZ	MYL9	FGD5-AS1	FIS1	PTN	TRA2A	YJEFN3	PSMB6	PCNA	AMER2	NOTCH3	SLCO2B1	FABP7	GPR34	CD53	SLC1A3	CNN3	CXCL8	CD63	GOLGA4	SOX4
37	QDPR	ENO2	LAPTM4B	OCIAD2	HEPN1	TRIR	FCGBP	TRIM2	BAIAP2	EIF4H	PIMREG	UHRF1	A2M	TIMP3	FCGR3A	HAMP	CTSD	SPARCL1	F3	DNAJB9	CNN3	HIPK2	ZFAS1
38	PLLP	GABRA1	PLPPR1	RDH10	MSH6	LSM7	LGALS3	UBE2G2	ATP2B4	AUP1	RBP1	COL16A1	IFI27	FAM107A	GPNMB	S100A9	FTL	TSC22D4	SFRP2	EIF4EBP1	FKBP9	KMT2E	ANP32B
39	SPOCK3	CALM3	VCAN	CLU	PAQR3	SLC1A2	CA12	VEGFA	PPFIA2	DEGS1	RRM2	ELOVL1	ITGA1	HBA1	HBB	FCGR1A	HLA-B	ATP1B2	TTYH1	HSPA1A	GADD45A	NCL	BRK1
40	PLA2G16	NPTN	ZFAS1	SAA1	PDGFA	ATP5MC2	PLAT	WDR6	NGEF	DNAJB1	SIVA1	MEOX2	AGRN	HLA-A	HLA-A	FPR1	BHLHE41	CSPG5	APOE	LDHA	GADD45B	PCDH9	KIF5B
41	RAPGEF5	MEG3	EEF1D	S100A8	PPP1CB	COX5B	ITGA3	ZKSCAN1	GRIA2	ADNP	SMC4	CALCRL	IFITM3	MFSD2A	HLA-DMB	LILRB4	HLA-DPB1	ETNPPL	CSRP2	LGALS3	GLUL	CCNI	MAP1B
42	S100B	NELL2	COMMD6	ANXA1	RAB6A	S100A6	EMP3	ECE1	CREG2	TRIB2	SNHG19	SMYD2	ITGB1	CD74	IFI6	MS4A7	LGMN	GPR37L1	AHCYL1	UPP1	HSPA1B	ELAVL3	MAP2
43	EVI2A	MDH1	HMGB2	JUNB	SOX9	TIMM8B	NMB	CDH5	CDK5R1	NDUFA7	TOP2A	PKIB	MCAM	HLA-C	MALAT1	RGS10	RGS10	ID4	CD99	DDIT3	HSPB1	GOLGB1	MTRNR2L12
44	PLEKHH1	NPTXR	DLL1	RARRES3	TOB1	UQCRH	SLC6A11	PTPRD	MFSD4A	BDH2	UBE2S	ROBO2	TIMP1	MGP	MT-ATP6	STAB1	RNASET2	LRIG1	HSPB8	HSPA1B	JUNB	HIST1H4C	NDUFC1
45	CSRP1	CHGA	ASCL1	MAOB	TP53	NDUFA4	GAS1	ADM	PSD3	ELL2	UQCC2	CDK6	IGFBP7	NET1	MT-ND3	VAMP8	SH3BGRL3	MBP	IGFBP7	IGFBP2	P4HA1	ID4	NFIX
46	FGFR2	TMEM130	SLIT1	S100A9	WEE1	SEM1	MIDN	OLFM1	ATP6V1H	CCNL2	STMN2	CD82	MYO1B	NOTCH3	MT-ND4	C3	CCL2	MT1X	NCAN	ZFAS1	PFKFB3	MAP1A	NOVA1
47	CA2	TMEM59L	C1QL1	SCARA3	YWHAG	PTGDS	VEGFA	DDIT4	RCAN2	IRF2BP2	CD24	IQCK	PLVAP	APOD	NDUFA12	MS4A4A	CD83	PBXIP1	PLEC	AK4	RASD1	MTRNR2L1	NSA2
48	CRYAB	VAMP2	SSR4	GBP1	ZBTB18	POLR2I	ELOVL2	GAS6	SLC4A10	ATRAID	MLLT11	ATP13A4	HIGD1B	C1QA	PMP2	S100A8	EGR1	PLPP3	PTTG1IP	CHPF	S100A6	MTRNR2L12	OLIG1
49	TPPP	TUBA4A	SOX10	A2M	MMACHC	COX7B	AGT	ASIC4	BRK1	RBCK1	SOX11	PIPOX	SLC7A5	IGFBP3	RNASE1	CYBA	LIPA	PON2	S100A10	DNAJB1	SCG2	NUCKS1	RWDD1
50	NKX6-2	RAB3A	CNTN1	S100A10	AC092069.1	SNHG8	DLK1	HIP1R	MAPK1	ITGB4	NREP	COL23A1	COL6A2	LMO2	S100A6	LST1	OTUD1	RGMA	ANOS1	HMOX1	SLC2A1	SEC62	SOX2
