## Supplemental Table 3 for "Spatial analysis reveals the evolving organization of low-grade and high-grade IDH-mutant glioma"

### Sheet: Sheet1
Cycle #	Antibody	Reporter	Dilution (1:x)	Exposure time (ms)	Company	Cat number	Clone	Fluorochrome
Cycle 1	CD45	RX001	200	150	Akoya	4150003	HI30	AF488
	CD3	RX015	400	150	Akoya	4550103	UCHT1	AF647
	CD69	RX041	100	150	Akoya	4250022	FN50	Atto550
Cycle 2	CD90	RX022	400	150	Akoya	4150021	THY1	AF488
	CD11c	RX027	200	150	Akoya	4550107	118/A5	AF647
	Ki67	RX047	200	150	Akoya	4250019	B56	Atto550
Cycle 3	CD8	RX004	150	150	Akoya	4150004	SK1	AF488
	CD4	RX021	150	150	Akoya	4550105	SK3	AF647
	HLA-DR	RX026	600	150	Akoya	4250006	EPR3692	Atto550
Cycle 4	FN1	RX034	1500	150	Abcam	ab268022	EPR23110	AF488
	SOX10	RX050	50	150	Abcam	ab220078	EPR4007-104	AF647
	CD31	RX032	200	200	Akoya	4250009	WM59	Atto550
Cycle 5	VIM	RX025	1500	150	BioLegend	677802	O91D3	AF488
	NA	NA	NA	NA	NA	NA	NA	NA
	PDPN	RX023	200	150	Akoya	4250004	NC-08	Atto550
Cycle 6	GFAP	RX031	600	150	Akoya	837404	SMI24	AF488
	EGFR	RX030	200	150	Abcam	ab272293-100	EP38Y	AF647
	CD279	RX014	200	200	Akoya	4250010	EH12.2H7	Atto550
Cycle 7	SOX4	RX007	100	150	Abcam	ab237903	SOX4/2540	AF488
	CD14	RX024	150	150	BioLegend	325602	HCD14	AF647
	DCX	RX020	400	150	Abcam	ab222921	EPR19997	Atto550
Cycle 8	AQP4	RX010	200	150	Abcam	ab282586	EPR24281-65	AF488
	OLIG2	RX045	200	150	Abcam	ab220796	EPR2673	AF647
	NeuN	RX054	100	175	Abcam	ab209898	EPR12763	Atto550
Cycle 9	PDGFRA	RX016	50	150	Abcam	ab234965	EPR22059-720	AF488
	CA9	RX033	300	150	Abcam	ab270401	EPR23055-5	AF647
	GLUT1	RX052	1500	150	Abcam	ab252403	EPR3915	Atto550
Cycle 10	BCAN	RX040	1500	150	Abcam	ab285169	EPR25743-59	AF488
	CD44	RX042	1000	150	Novus	NBP1-41266	IM7	AF647
	CHI3L1	RX017	50	200	Abcam	ab255864	EPR19078-157	Atto550
Cycle 11	GAP43	RX019	800	150	Abcam	ab219582	EP890Y	AF488
	CD163	RX043	500	150	BioLegend	333602	GHI/61	AF647
	NDRG1	RX029	50	175	Abcam	ab226082	EPR5593	Atto550
Cycle 12	APOD	RX028	600	150	Abcam	ab261911	EPR22967-72	AF488
	SOX2	RX036	50	175	Abcam	ab215970	EPR3131	AF647
	APOE	RX005	50	175	BioLegend	803301	D6E10	Atto550
Cycle 13	MT1MMP	RX134	50	150	custom	custom	custom	AF488
	S100B	RX046	100	150	CST	42397	E7C3A	AF647
	SNAP25	RX060	300	150	Abcam	ab226046	EP3274	Atto550
Cycle 14	aSMA	RX070	400	150	Abcam	ab240654	1A4	AF488
	CD19	RX003	200	150	Akoya	4550099	NA	AF647
	MAP2	RX035	50	150	Abcam	ab288577	RM1037	Atto550
Cycle 15	NA	NA	NA	NA	NA	NA	NA	NA
	TNC	RX062	800	150	R&D	MAB2138	# 578	AF647
	CD206	RX037	400	150	BioLegend	BLG-321102	15-2	Atto550
Cycle 16	CSPG5	RX078	1000	150	Novus	AF5685	Polyclonal	AF488
	CD24	RX500	100	150	Novus	77903SS	ML5	AF647
	NA	NA	NA	NA	NA	NA	NA	NA
Cycle 17	NA	NA	NA	NA	NA	NA	NA	NA
	STMN1	RX093	50	150	Abcam	ab221017	EP1573Y	AF647
	SPARC	RX098	50	150	Abcam	ab245733	SP205	Atto550
Cycle 18	NA	NA	NA	NA	NA	NA	NA	NA
	TUBB3	RX055	300	150	Abcam	ab264097	2G10	AF647
	NA	NA	NA	NA	NA	NA	NA	NA
Cycle 19	POSTN	RX113	50	175	Abcam	ab227049	EPR20806	AF488
	P2Y12	RX091	50	150	Abcam	ab300141	EPR26298-93	AF647
	VCAN	RX135	100	150	Abcam	ab240200	EPR12277	Atto550
Cycle 20	COL1	RX331	1000	150	Abcam	ab215969	EPR7785	AF488
	HPLN1	RX086	300	150	R&D	AF2608	AF2608	AF647
	CD15	RX002	800	150	BioLegend	301902	HI98	Atto550
Cycle 21	TNR	RX076	1000	150	R&D	AF3865	AF3865	AF488
	NA	NA	NA	NA	NA	NA	NA	NA
	HSPG2	RX102	200	150	Thermo	# MA1-06821	A7L6	Atto550
Cycle 22	NA	NA	NA	NA	NA	NA	NA	NA
	PTPRZ1	RX067	50	175	Abcam	ab302791	EPR26271-75	AF647
	SOX9	RX101	50	175	Abcam	ab225541	EPR14335-78	Atto550
Cycle 23	NA	NA	NA	NA	NA	NA	NA	NA
	ACAN	RX065	50	150	Merck	AB1031	AB1031	AF647
	ATRX	RX099	200	150	Abcam	ab270303	ATRX/2900R	NA
Cycle 24	NA	NA	NA	NA	NA	NA	NA	NA
	PLP1	RX006	1000	150	Abcam	ab275751	EPR23504-106	AF647
	NA	NA	NA	NA	NA	NA	NA	NA
		n=61
